# Small variant benchmark from a complete assembly of X and Y chromosomes

**DOI:** 10.1101/2023.10.31.564997

**Authors:** Justin Wagner, Nathan D. Olson, Jennifer McDaniel, Lindsay Harris, Brendan J. Pinto, David Jáspez, Adrián Muñoz-Barrera, Luis A. Rubio-Rodríguez, José M. Lorenzo-Salazar, Carlos Flores, Sayed Mohammad Ebrahim Sahraeian, Giuseppe Narzisi, Marta Byrska-Bishop, Uday S Evani, Chunlin Xiao, Juniper A. Lake, Peter Fontana, Craig Greenberg, Donald Freed, Mohammed Faizal Eeman Mootor, Paul C. Boutros, Lisa Murray, Kishwar Shafin, Andrew Carroll, Fritz J Sedlazeck, Melissa Wilson, Justin M. Zook

**Affiliations:** National Institute of Standards and Technology, Material Measurement Laboratory, 100 Bureau Dr., Gaithersburg, MD 20899, USA; Center for Evolution & Medicine, Arizona State University, Tempe, AZ 85281 USA -- Department of Zoology, Milwaukee Public Museum, Milwaukee, WI 53233 USA; Genomics Division, Instituto Tecnológico y de Energías Renovables (ITER), Granadilla de Abona, Spain; CIBER de Enfermedades Respiratorias (CIBERES), Instituto de Salud Carlos III, Madrid, Spain; Research Unit, Hospital Universitario Ntra. Sra. de Candelaria, Santa Cruz de Tenerife, Spain; Facultad de Ciencias de la Salud, Universidad Fernando de Pessoa Canarias, Las Palmas de Gran Canaria, Spain; Roche Sequencing Solutions, Santa Clara, CA, USA; New York Genome Center, NewYork, NY 10013, USA; National Center for Biotechnology Information, National Library of Medicine, National Institutes of Health, Bethesda, MD 20894 USA; Pacific Biosciences, Menlo Park, CA, USA; National Institute of Standards and Technology, Information Technology Laboratory, 100 Bureau Dr. Mailstop 8940, Gaithersburg, MD 20899, USA; Sentieon Inc. San Jose, CA, USA; Department of Human Genetics, University of California Los Angeles, Los Angeles, CA, USA; Illumina, San Diego, CA, USA; Google Inc, 1600 Amphitheatre Pkwy, Mountain View, CA, USA; Baylor College of Medicine Human Genome Sequencing Center, Houston, TX, USA; Center for Evolution & Medicine and School of Life Sciences, Arizona State University, Tempe, AZ 85281 USA

## Abstract

The sex chromosomes contain complex, important genes impacting medical phenotypes, but differ from the autosomes in their ploidy and large repetitive regions. To evaluate variant detection on chromosomes X and Y, we created an 111,725 variant benchmark for the Genome in a Bottle HG002 reference material. We show how complete assemblies can expand benchmarks to difficult regions, but highlight remaining challenges benchmarking complex gene conversions, copy number variable gene arrays, and human satellites.
