## Supplementary Table 2 for "Small variant benchmark from a complete assembly of X and Y chromosomes"

### Sheet: Table of Variants
Gene		ARHGAP6	CLIC2 F1R1	CLIC2 F2R2	CSAG1	F8	IKBKG F1R1	NXF5	OPN1LW F1R1	OPN1LW F2R2	OPNIMW F1R1	OPN1MW F2R2	SAGE1	SLC6A8	SLC6A14	TMLHE
Amplicon Size (bp)		22916	10094	12366	8484	12071	14476	16227	15379	4045	14282	4045	19317	6913	13808	17781
Total Variants	HG002	29	13	20	25	13	14	42	7	4	14	8	41	1	23	21
Number of Variants Confirmed	HG002	20	8	7	23	4	10	23	6	3	8	7	28	0	21	13
Number of Variants With No Primer Coverage	HG002	4	5	7	2	9	1	15	1	0	2	1	10	0	2	8
Number of Variants Supported (Not Confirmed)	HG002	3	0	3	0	0	1	2	0	1	0	0	1	0	0	0
Number of Variants Covered but Not Confirmed	HG002	2	0	3	0	0	2	2	0	0	4	0	1	1	0	0
Number of Variants Contradictory to Reference	HG002	0	0	0	0	0	0	0	0	0	0	0	1	0	0	0
Reasons for not confirming variant (either supporting not confirming or covered but not confirmed)	HG002	Messy sequencing supports call of variant; messy sequencing doesn’t allow for call of variant	N/A	Messy sequencing supports call of variant; messy sequencing doesn’t allow for call of variant	N/A	N/A	Messy sequencing supports call of variant; messy sequencing doesn’t allow for call of variant	Messy sequencing supports call of variant; messy sequencing doesn’t allow for call of variant	N/A	Messy sequencing supports call of variant	Messy sequencing doesn’t allow for call of variant	N/A	Messy sequencing supports call of variant; messy sequencing doesn’t allow for call of variant	Messy sequencing doesn’t allow for call of variant	N/A	N/A
Reason for Contradictory Variant	HG002	N/A	N/A	N/A	N/A	N/A	N/A	N/A	N/A	N/A	N/A	N/A	Don't see indication of insertion at 135904622	N/A	N/A	N/A

### Sheet: Primer Sequences
Purpose	Primer Name	Chromosome	Gene	Forward Primer Sequence (5' to 3')	Reverse Primer Sequence (5' to 3')	F Position (GRCh38)	R Position (GRCh38)	Product Size
LR PCR	ARHGAP6 12F/12R	X	ARHGAP6	TTTGCTGGGTCAAAATTAAAGGGTT	TGCGCTTATTGGAAAGAACTTGAAT	11213912	11236828	22916
LR PCR	CLIC2 F1 (H1F)/R1 (H1R)	X	CLIC2	CCCTTACAGTTATTAACTACTCTCATGAGGTTCATTCC	CCCCGGCACTTGAAAGTAGCAGATGCAAGAAGGGCACA	154880275	154890368	10094
LR PCR	CLIC2 F2 (H2F)/R2 (H2R)	X	CLIC2	TCTCAAAATAAGGAATACAGAGAAACCCTGAACAGACC	ACTATAACCAGCACCTTGAACTTCCCCTCTCATA	155376392	155388757	12366
LR PCR	CSAG1 16F/3R	X	CSAG1	CAAGCGCTCTTTCTATGACACTATC	TGTGGGTTACTCATCTTTACTCCTG	152726564	152735048	8484
LR PCR	F8 F (P)/F8 R (Q)	X	F8	GCCCTGCCTGTCCATTACACTGATGACATTATGCTGAC	GGCCCTACAACCATTCTGCCTTTCACTTTCAGTGCAATA	154879476	154891546	12071
LR PCR	IKBKG F1/R1	X	IKBKG	GAGGACCAATACCGAGCATC	GAATTCGGGAGTCAGCTCGGAGAC	154555334	154569809	14476
LR PCR	NXF5 28F/28R	X	NXF5	TGAAAATAAATGGCTGAACCCCTTC	AACACAGCAATTTGTCCCTATACAC	101831675	101847902	16227
LR PCR	OPN1LW F1 (FG)/R1 (E6R)	X	OPN1LW	AAGCCAACAGCAGGATGTGCG	GCAGTGAAAGCCTCTGTGACTT	154143678	154159056	15379
LR PCR	OPN1LW F2/R2	X	OPN1LW	GGCAACATAGTGAGACCTCTTCTC	CCAGCAGACGCAGTACGCAAAGAT	154152348	154156392	4045
LR PCR	OPN1MW F1 (DG)/R1 (E6R)	X	OPN1MW	AAAGCCTAACAATGTCCAGGG	GCAGTGAAAGCCTCTGTGACTT	154181889	154196170	14282
LR PCR	OPN1MW F2/R2	X	OPN1MW	GGCAACATAGTGAGACCTCTTCTC	CCAGCAGACGCAGTACGCAAAGAT	154152348	154156392	4045
LR PCR	SAGE1 9F/9R	X	SAGE1	CAAAGAGTGGCTGGAATGAAAGAAT	CTCTGGTGAATCAGAATTTGACAGG	135892353	135911670	19317
LR PCR	SLC6A8 F1/R1	X	SLC6A8	CTGCTGGCCTCAGGAGATAGGC	CTCCTGTACCCCGACCCCTTC	153689730	153696642	6913
LR PCR	SLC6A14 34F/4R	X	SLC6A14	TGCTAAATGACCTCTTCTTCATCCA	TTTGCTTTGTGACATCTTCAGAGAC	116444312	116458120	13808
LR PCR	TMLHE 41F/16R	X	TMLHE	ATTTATTGAGCAAAAGGGCATGCTA	AGGCACAATAGACAAAAATTCCTGG	155488011	155505792	17781
Sanger	ARHGAP6 5R NCBI	X	ARHGAP6		ATGCTGAGGGGTGGTATCAT		11229418
Sanger	ARHGAP6 5R P3	X	ARHGAP6		gcaacaaaggcaccactctg		11230911
Sanger	ARHGAP6 7F P3	X	ARHGAP6	tatccccgtcaaccctgcta		11232227
Sanger	ARHGAP6 8F P3	X	ARHGAP6	AGCTCTTCTCGATGGATGCG		11215971
Sanger	ARHGAP6 8R P3	X	ARHGAP6		GAGGAAGACGCTGTTGTGGA		11216198
Sanger	ARHGAP6 12R P3	X	ARHGAP6		agttggacccctaatgctgc		11224513
Sanger	ARHGAP6 13F P3	X	ARHGAP6	gcagcattaggggtccaact		11224494
Sanger	ARHGAP6 15F P3	X	ARHGAP6	ggcattgttctgaggcctct		11218031
Sanger	ARHGAP6 15R P3	X	ARHGAP6		AAGCCATCCCTCTCACTTGC		11221600
Sanger	ARHGAP6 19F P3	X	ARHGAP6	AATTCAGTTGGCCCCGAGAG		11225978
Sanger	ARHGAP6 25R P3	X	ARHGAP6		agaggcctcagaacaatgcc		11218050
Sanger	ARHGAP6 26R P3	X	ARHGAP6		ccccactctcttctggcttg		11220468
Sanger	ARHGAP6 32F P3	X	ARHGAP6	CCGAGTGAGTTGCTCTTCCA		11227873
Sanger	CLIC2 F1R1 1F P3	X	CLIC2	cggtacgtcttcatgggagt		154887972
Sanger	CLIC2 F1R1 2F P3	X	CLIC2	cctcttgagagccatcttgc		154884991
Sanger	CLIC2 F1R1 3R P3	X	CLIC2		gctccatttgagccagaaag		154888867
Sanger	CLIC2 F1R1 8R P3	X	CLIC2		cctcagcacctaggaaccag		154890020
Sanger	CLIC2 F1R1 10R P3	X	CLIC2		cgtatgcaaatcgagggtct		154886183
Sanger	CLIC2 F1R1 69F NCBI	X	CLIC2	TCCTGGGAGGCTTTTGACAG		154887270
Sanger	CLIC2 F1R1 98F NCBI	X	CLIC2	CGCTGGTTCTGAGCAAGTCA		154885765
Sanger	CLIC2 F2R2 1R P3	X	CLIC2		acaccgtgggaaagacaaag		155380430
Sanger	CLIC2 F2R2 2F P3	X	CLIC2	gaagcttgccagatccactc		155377122
Sanger	CLIC2 F2R2 2R P3	X	CLIC2		acacacaagggggaagagtg		155386233
Sanger	CLIC2 F2R2 5F P3	X	CLIC2	ccgttagaggagaccagcag		155385799
Sanger	CLIC2 F2R2 39R NCBI	X	CLIC2		GGCTTCTCCTGAAGCCCAAA		155385184
Sanger	CLIC2 F2R2 57F NCBI	X	CLIC2	TTCAAGGAAGCCATCTGCCC		155381288
Sanger	CLIC2 F2R2 69F NCBI	X	CLIC2	TCCTGGGAGGCTTTTGACAG		155383010
Sanger	CSAG1 1R P3	X	CSAG1		ACCCCTCCTCCATCCTCTTC		152727926
Sanger	CSAG1 3F P3	X	CSAG1	GAAGAGGATGGAGGAGGGGT		152727907
Sanger	CSAG1 3R P3	X	CSAG1		ggagggctagtctgggagaa		152731567
Sanger	CSAG1 4R P3	X	CSAG1		TGGACTGGCCCTGTTTTGTT		152732585
Sanger	CSAG1 21R P3	X	CSAG1		acacctcattctgaaggccg		152732151
Sanger	CSAG1 25F P3	X	CSAG1	tgtccattcttggcccttcc		152728770
Sanger	CSAG1 30R P3	X	CSAG1		GGCCTTTGGTCATCCCTCAA		152733569
Sanger	CSAG1 99R P3	X	CSAG1		agggtggcttgagctttgaa		152731428
Sanger	F8 1F NCBI	X	F8	GCACCCTTTTCAACACGACC		154885346
Sanger	F8 3F P3	X	F8	gctggcttcttgtcaggttc		154889377
Sanger	F8 5R P3	X	F8		actcccatgaagacgtaccg		154887991
Sanger	F8 18R NCBI	X	F8		TCCTCAGCACCTAGGAACCA		154890021
Sanger	F8 22F NCBI	X	F8	CCAAGCCGAGATAGCACACT		154885020
Sanger	IKBKG F1R1 1F	X	IKBKG	gaagccacagtctgcaatca		154566962
Sanger	IKBKG F1R1 1F NCBI	X	IKBKG	GCTGTCCCAAGTGCCAGTAT		154564389
Sanger	IKBKG F1R1 1R	X	IKBKG		acgtccgtccaaatgttagc		154568592
Sanger	IKBKG F1R1 2F P3	X	IKBKG	gacaaggcctctgtgaaagc		154558545
Sanger	IKBKG F1R1 4R P3	X	IKBKG		agagcaacaggaaggtcgaa		154564115
Sanger	IKBKG F1R1 6R NCBI	X	IKBKG		CTTCGAGGCTGAGAAGCACC		154566158
Sanger	IKBKG F1R1 7R NCBI	X	IKBKG		CTTAGGGTTACGCACCAGGG		154568305
Sanger	IKBKG F1R1 7R P3	X	IKBKG		cctcagtccttccactctgc		154562423
Sanger	IKBKG F1R1 10R P3	X	IKBKG		tgattgcagactgtggcttc		154566981
Sanger	IKBKG F1R1 11556R	X	IKBKG		GGATTTAAGTGCAGCACCCGTGAGCA		154566827
Sanger	NXF5 1F NCBI	X	NXF5	AGAAGGGACCACTGACATGA		101842090
Sanger	NXF5 1F P3	X	NXF5	CGTTTCGTGGACATTTTGTG		101837610
Sanger	NXF5 1R P3	X	NXF5		GTTGCTCTTGCCTTCACTCC		101841804
Sanger	NXF5 2F NCBI	X	NXF5	GATAACTCTCGGCCGTCCTG		101838394
Sanger	NXF5 3F P3	X	NXF5	GGAGTGAAGGCAAGAGCAAC		101841785
Sanger	NXF5 7F NCBI	X	NXF5	GGTGATCATGAGTGGGGCAA		101832154
Sanger	NXF5 11R NCBI	X	NXF5		GGTGCTCTGTAACCCTGGTC		101846679
Sanger	NXF5 18R NCBI	X	NXF5		TGACCATGTGCCCTTAACCC		101844869
Sanger	NXF5 44R NCBI	X	NXF5		CTGAAAGCATTTCGGGCTGG		101843911
Sanger	NXF5 53F NCBI	X	NXF5	AGGACGATGTGAGGTGGAGA		101839748
Sanger	NXF5 67R NCBI	X	NXF5		TGTGCGACTCTGTGTCAAGG		101847512
Sanger	OPN1LW F1R1 1F P3	X	OPN1LW	ggaaatgcccagtgtctgtt		154152764
Sanger	OPN1LW F1R1 1R P3	X	OPN1LW		tctctcccaggaaatgatgg		154152764
Sanger	OPN1LW F1R1 2R NCBI	X	OPN1LW		gtgacctgtccccagactgt		154158237
Sanger	OPN1LW F1R1 9R NCBI	X	OPN1LW		TCTGCAGACTTGGCTTGTGT		154157365
Sanger	OPN1LW F1R1 17F NCBI	X	OPN1LW	CTAGAAGGGTGCAGTGATGGC		154156579
Sanger	OPN1LW F1R1 37F NCBI	X	OPN1LW	GGAACTCGCTGTAGCACACT		154157437
Sanger	OPN1LW F1R1 40F NCBI	X	OPN1LW	TGAACGCATAGCGTGTTTGC		154153340
Sanger	OPN1LW F2R2 1F P3	X	OPN1LW	ggaaatgcccagtgtctgtt		154152764
Sanger	OPN1LW F2R2 7R P3	X	OPN1LW		gctcacttagtggcctggag		154153763
Sanger	OPN1MW F1R1 1F	X	OPN1MW	ggaaatgcccagtgtctgtt		154189878
Sanger	OPN1MW F1R1 1R	X	OPN1MW		tctctcccaggaaatgatgg		154190098
Sanger	OPN1MW F1R1 2R	X	OPN1MW		gtgacctgtccccagactgt		154195351
Sanger	OPN1MW F1R1 7R	X	OPN1MW		ctgggaagtaccttgggtga		154185821
Sanger	OPN1MW F1R1 34F NCBI	X	OPN1MW	TTCTTGGGTCAGTCAGGTGC		154189154
Sanger	OPN1MW F1R1 35R NCBI	X	OPN1MW		CTGTGCTGAATGTACGTGCC		154195882
Sanger	OPN1MW F1R1 36F NCBI	X	OPN1MW	GAAGTTCAAGAAGCTGCGCC		154187895
Sanger	OPN1MW F1R1 42F NCBI	X	OPN1MW	TCTGTGGCTTGCAATCCCTT		154186245
Sanger	OPN1MW F1R1 43F	X	OPN1MW	AGAGGAGTCTGTGAGCCTGT		154192580
Sanger	OPN1MW F1R1 PROMR	X	OPN1MW		GGCTATGGAAAGCCCTGTCCC		154182678
Sanger	OPN1MW F2R2 1R P3	X	OPN1MW		tctctcccaggaaatgatgg		154190098
Sanger	OPN1MW F2R2 3F P3	X	OPN1MW	gttcgaggttggtggaaaga		154189895
Sanger	OPN1MW F2R2 7R P3	X	OPN1MW		gctcacttagtggcctggag		154190877
Sanger	OPN1MW F2R2 14R NCBI	X	OPN1MW		ACACTTCCCTCAGGCTTCCT		154192988
Sanger	SAGE1 1R NCBI	X	SAGE1		GCCATGTGGACAACTGAGAT		135909136
Sanger	SAGE1 2F P3	X	SAGE1	tcatcattcccctccttctg		135894667
Sanger	SAGE1 2R P3	X	SAGE1		GGTGGAGTTGGTTGACTCGT		135896283
Sanger	SAGE1 7F NCBI	X	SAGE1	GTCCAGCAGTAGATGCCCAG		135902787
Sanger	SAGE1 9F NCBI	X	SAGE1	TTGGGCCTCAACCATGTCAA		135901711
Sanger	SAGE1 11F NCBI	X	SAGE1	GGTACCAAGGCACACATTGC		135896083
Sanger	SAGE1 14F NCBI	X	SAGE1	TTGTAAAGCTCGCCCTACCC		135900689
Sanger	SAGE1 22F NCBI	X	SAGE1	TCTGACTGCCCCATGAGGAT		135903399
Sanger	SAGE1 32F NCBI	X	SAGE1	GGGGAGGATGGGACAAAACA		135904023
Sanger	SLC6A8 6F P3	X	SLC6A8	ctcacccagtcggaagttgt		153690266
Sanger	SLC6A14 1F P3	X	SLC6A14	TCTGGCTATGGTGGAGAGCT		116455414
Sanger	SLC6A14 2F P3	X	SLC6A14	GAAGTTCAGAGCCTGGCCAT		116444715
Sanger	SLC6A14 9F P3	X	SLC6A14	ctctctgccaggcacagaaa		116455812
Sanger	SLC6A14 11F P3	X	SLC6A14	GCAAAGCTGGTCTCAAAGGC		116446140
Sanger	SLC6A14 21R P3	X	SLC6A14		GCCTTTGAGACCAGCTTTGC		116446159
Sanger	SLC6A14 25F P3	X	SLC6A14	TGGCTACAGATTCTGGGGGA		116452129
Sanger	SLC6A14 27R P3	X	SLC6A14		gtctcgctctgtcatccagg		116450930
Sanger	SLC6A14 37R P3	X	SLC6A14		tacttgggcggctgaatcag		116447725
Sanger	SLC6A14 48F P3	X	SLC6A14	TCCCAGGTGGTCCATTTTGG		116453062
Sanger	SLC6A14 48R P3	X	SLC6A14		GCAGCAGCCCAAAGTTATGG		116454403
Sanger	TMLHE 1F P3	X	TMLHE	GACAGCCCGGTCATAGTTGT		155492471
Sanger	TMLHE 1R P3	X	TMLHE		ACAAATGCCTAACCCAGCAC		155494816
Sanger	TMLHE 2F P3	X	TMLHE	GTGCTGGGTTAGGCATTTGT		155494797
Sanger	TMLHE 2F P3 LAST	X	TMLHE	gccattgcttttggtgtttt		155500086
Sanger	TMLHE 3F P3	X	TMLHE	agtaccatgggaagccactg		155493511
Sanger	TMLHE 5F P3	X	TMLHE	actgggcctagaactcagCA		155488471
Sanger	TMLHE 5R P3	X	TMLHE		tgcatgtggacatccagttt		155496018
Sanger	TMLHE 6F P3	X	TMLHE	ACTCTCTGGAGGCACAGCAT		155490262
Sanger	TMLHE 11F NCBI	X	TMLHE	GCTGAGGGATGTGTGCTTCT		155490964
		From Paper
		Self Designed

### Sheet: LR PCR Reaction Components
	ARHGAP6	CLIC2 F1R1	CLIC2 F2R2	CSAG1	F8	IKBKG F1R1	NXF5	OPN1LW F1R1	OPN1LW F2R2	OPNIMW F1R1	OPN1MW F2R2	SAGE1	SLC6A8	SLC6A14	TMLHE
Buffer (5X)	1X	1X	1X	1X	1X	1X	1X	1X	1X	1X	1X	1X	1X	1X	1X
dNTP (250uM each)	400uM	400uM	400uM	250uM	400uM	250uM	250uM	0.5mM	200uM	0.5mM	200uM	400uM	400uM	250uM	250uM
Forward Primer	0.4uM	0.1uM	0.1uM	0.3uM	0.1uM	0.3uM	0.3uM	50ng	0.3uM	50ng	0.3uM	0.4uM	0.5uM	0.3uM	0.3uM
Reverse Primer	0.4uM	0.1uM	0.1uM	0.3uM	0.1uM	0.3uM	0.3uM	50ng	0.3uM	50ng	0.3uM	0.4uM	0.5uM	0.3uM	0.3uM
Polymerase (1.25 units/uL)*	2U	2.5U	2.5U	1.25U	2.5U	1.25U	1.25U	1.5U	1.25U	1.5U	1.25U	2U	2.5U	1.25U	1.25U
DNA	300ng	300ng	300ng	300ng	300ng	300ng	300ng	300ng	300ng	300ng	300ng	300ng	300ng	300ng	300ng
Water	To 50uL	To 25uL	To 25uL	To 50uL	To 25uL	To 50uL	To 50uL	To 20uL	To 50uL	To 20uL	To 50uL	To 50uL	To 50uL	To 50uL	To 50uL
*All PCR conducted with Takara PrimeSTAR GXL DNA Polymerase and corresponding buffer and dNTP

### Sheet: LR PCR Conditions
Gene	PCR Conditions
ARHGAP6	93℃ for 3 minutes; followed by 38 cycles of 93℃ for 15 seconds, 64℃ for 30 seconds and 68℃ for 21 minutes, with a final extension step of 68℃ for 5 minutes.
CLIC2 F1R1	94℃ for 1 minute; followed by 10 cycles of 98℃ for 10 seconds and 68℃ for 10 minutes; followed by 20 cycles of 98℃ for 10 seconds and 68℃ for 10 minutes, with an increase of 20 seconds per cycle with a final extension step of 72℃ for 10 minutes.
CLIC2 F2R2	94℃ for 1 minute; followed by 10 cycles of 98℃ for 10 seconds and 68℃ for 10 minutes; followed by 20 cycles of 98℃ for 10 seconds and 68℃ for 10 minutes, with an increase of 20 seconds per cycle with a final extension step of 72℃ for 10 minutes.
CSAG1	30 cycles of 98℃ for 10 seconds and 68℃ for 11 minutes.
F8	94℃ for 1 minute; followed by 10 cycles of 98℃ for 10 seconds and 68℃ for 10 minutes; followed by 20 cycles of 98℃ for 10 seconds and 68℃ for 10 minutes, with an increase of 20 seconds per cycle with a final extension step of 72℃ for 10 minutes.
IKBKG F1R1	30 cycles of 98℃ for 10 seconds and 68℃ for 14 minutes.
NXF5	30 cycles of 98℃ for 10 seconds and 68℃ for 18 minutes.
OPN1LW F1R1	94℃ for 25 seconds; followed by 20 cycles of 94℃ for 25 seconds, 60℃ for 30 seconds, and 68℃ for 15 minutes; followed by 20 cycles of 94℃ for 25 seconds, 60℃ for 30 seconds, and 68℃ for 15 minutes, with an increase of 20 seconds per cycle.
OPN1LW F2R2	90℃ for 2 minutes; followed by 35 cycles of 90℃ for 10 seconds and 68℃ for 4.5 minutes, with a final extension step of 72℃ for 10 minutes.
OPNIMW F1R1	94℃ for 25 seconds; followed by 20 cycles of 94℃ for 25 seconds, 60℃ for 30 seconds, and 68℃ for 15 minutes; followed by 20 cycles of 94℃ for 25 seconds, 60℃ for 30 seconds, and 68℃ for 15 minutes, with an increase of 20 seconds per cycle.
OPN1MW F2R2	90℃ for 2 minutes; followed by 35 cycles of 90℃ for 10 seconds and 68℃ for 4.5 minutes, with a final extension step of 72℃ for 10 minutes.
SAGE1	93℃ for 3 minutes; followed by 38 cycles of 93℃ for 15 seconds, 64℃ for 30 seconds and 68℃ for 21 minutes, with a final extension step of 68℃ for 5 minutes.
SLC6A8	95℃ for 5 minutes; followed by 35 cycles of 95℃ for 1 minute and 68℃ for 7.5 minutes, with a final extension step of 68℃ for 15 minutes.
SLC6A14	30 cycles of 98℃ for 10 seconds and 68℃ for 14 minutes.
TMLHE	30 cycles of 98℃ for 10 seconds and 68℃ for 20 minutes.

### Sheet: Papers
CLIC2	https://onlinelibrary.wiley.com/doi/10.1111/j.1538-7836.2006.01840.x
F8	https://link.springer.com/article/10.1007/s11239-020-02043-5
IKBKG	https://www.ncbi.nlm.nih.gov/pmc/articles/PMC7767561/
OPN1LW	https://www.nature.com/articles/s41598-018-29891-9
OPN1MW	https://www.nature.com/articles/s41598-018-29891-9
SLC6A8	https://www.sciencedirect.com/science/article/pii/S1096719213003302?via%3Dihub
